# Host cell amplification of nutritional stress contributes to persistence in *Chlamydia trachomatis*

**DOI:** 10.1101/2021.08.14.456350

**Authors:** Nick D. Pokorzynski, Monisha R. Alla, Rey A. Carabeo

## Abstract

Persistence, a viable but non-replicating growth state, has been implicated in diseases caused by *Chlamydia trachomatis*. Starvation of distinct nutrients produce a superficially similar persistent state, implying convergence on a common intracellular environment. We employed host-pathogen dual RNA-sequencing under both iron- and tryptophan-starved conditions to systematically characterize the persistent chlamydial transcriptome and to define common contributions of the host cell transcriptional stress response in shaping the intracellular environment. The transcriptome of the infected host cells was highly specific to each nutritional stress, despite comparable effects on chlamydial growth and development in each condition. In contrast, the chlamydial transcriptomes between nutritional conditions were highly similar, suggesting some overlap in host cell responses to iron limitation and tryptophan starvation that contribute to a common persistent phenotype. We demonstrate that a commonality in the host cell responses is the suppression of guanosine triphosphate (GTP) biosynthesis, a nucleotide for which *Chlamydia* are auxotrophic. Pharmacological inhibition of host inosine monophosphate dehydrogenase (IMPDH1), which catalyzes the rate-limiting step in *de novo* guanine nucleotide synthesis, resulted in comparable GTP depletion to both iron and tryptophan starvation and induced chlamydial persistence. Moreover, IMPDH1 inhibition and iron starvation acted synergistically to control chlamydial growth. Thus, host cell reduction in GTP levels amplifies the nutritional stress to intracellular chlamydiae in infection-relevant models of persistence, illustrating the determinative role the infected host cell plays in bacterial stress responses.

**IMPORTANCE:** Bacteria respond to nutritional stress through universal and unique mechanisms. Genome reduction in the *Chlamydiaceae*, a consequence of coevolution with their obligate eukaryotic hosts, has reduced their repertoire of stress response mechanisms. Here we demonstrate that the infected host cell may provide the context within which universal stress responses emerge for *Chlamydia trachomatis*. We report that during starvation of the essential nutrients iron or tryptophan, a common response of the infected epithelial cell is the suppression of GTP biosynthesis, which induces a persistent developmental state in the pathogen. Thus, chlamydial persistence results from the combined effects of primary stresses on the pathogen and the host, with the latter eliciting a secondary host cell response that intensifies the inhospitable intracellular environment.
