## Supplemental Data 4 for "Host cell amplification of nutritional stress contributes to persistence in *Chlamydia trachomatis*"

### Sheet: Sheet1
Table S7. Oligonucleotide primers used in this study
Primer ID	Nucleotide Sequence (5' to 3')	Application	Figure	Reference
qtrpR_Fwd	CGAACGTAAAGATGTCGCTTC	RT-qPCR	Figure 1E, Figure 6D	Pokorzynski et al., 2019
qtrpR_Rev	AAGGGCATTAGATCCTCTGGTAA	RT-qPCR	Figure 1E, Figure 6D	Pokorzynski et al., 2019
qtrpB_Fwd	GAGGTGGCTCCAACGCTATTG	RT-qPCR	Figure 1E, Figure 6D	Brinkworth et al., 2018
qtrpB_Rev	TCCAGCGGAAATGGAGTGAG	RT-qPCR	Figure 1E, Figure 6D	Brinkworth et al., 2018
qtrpA_Fwd	AGCTCTGATTCAAGGAGGTGTTG	RT-qPCR	Figure 1E, Figure 6D	Brinkworth et al., 2018
qtrpA_Rev	AGTCCCTTTGTAGAAGCGGATTG	RT-qPCR	Figure 1E, Figure 6D	Brinkworth et al., 2018
qeuo_Fwd	GCTGTTCCTGTTACTTCGCAAA	RT-qPCR; qPCR	Figure 1E, Figure 6D	Thompson & Carabeo, 2011
qeuo_Rev	AACATAGATAGCCTGACGAGTCACA	RT-qPCR; qPCR	Figure 1E, Figure 6D	Thompson & Carabeo, 2011
qomcB_Fwd	CCAAAGCGAAAGACAACACTTCT	RT-qPCR	Figure 1E, Figure 6D	Thompson & Carabeo, 2011
qomcB_Rev	AACCGGAGCAACCTCTTTACG	RT-qPCR	Figure 1E, Figure 6D	Thompson & Carabeo, 2011
qytgA_Fwd	CTCTTGTGTTTAGCAGGCTGTTTC	RT-qPCR	Figure 1E, Figure 6D	Thompson & Carabeo, 2011
qytgA_Rev	TGCGATTCATAGACAAGACATAGATG	RT-qPCR	Figure 1E, Figure 6D	Thompson & Carabeo, 2011
qnrdA_Fwd	GAGAAGAGGACGGGAGTACAGA	RT-qPCR	Figure 1E, Figure 6D	Brinkworth et al., 2018
qnrdA_Rev	CTACTTCAGACTCTTTGATGCCG	RT-qPCR	Figure 1E, Figure 6D	Brinkworth et al., 2018
qnrdB_Fwd	TCAGCACCGCAGAGAGCTTG	RT-qPCR	Figure 1E, Figure 6D	Brinkworth et al., 2018
qnrdB_Rev	ATCGCAGCACGCTCGTTATAG	RT-qPCR	Figure 1E, Figure 6D	Brinkworth et al., 2018
qgroEL_1-5'_Fwd	GAGACGGAACTACAACAGCTAC	RT-qPCR	Figure 1E, Figure 6D	Pokorzynski et al., 2020
qgroEL_1-5'_Rev	CGTTTGAGGTCCATTGGATTTG	RT-qPCR	Figure 1E, Figure 6D	Pokorzynski et al., 2020
qompA-5'_Fwd	GGTATTAGTGTTTGCCGCTTTG	RT-qPCR	Figure 1E, Figure 6D	Pokorzynski et al., 2020
qompA-5'_Rev	GCCGAAACCTTCCCATAGAA	RT-qPCR	Figure 1E, Figure 6D	Pokorzynski et al., 2020
qamiA_Fwd	GACGAGGGAACTGCAGATAAG	RT-qPCR	Figure S1, Figure S3	This Study
qamiA_Rev	CATCCGTAGCCCTTGTCATTAT	RT-qPCR	Figure S1, Figure S3	This Study
qatpB_Fwd	GGCGCCTCTTTAGGTGAATTAG	RT-qPCR	Figure S1, Figure S3	This Study
qatpB_Rev	CAGAAGTACCACCGAACACTTG	RT-qPCR	Figure S1, Figure S3	This Study
qdapL_Fwd	GAGATACCACCCAACCACTAAAT	RT-qPCR	Figure S1, Figure S3	This Study
qdapL_Rev	GTCCAAAGTCTGGTCCATATCC	RT-qPCR	Figure S1, Figure S3	This Study
qtyrP_Fwd	ACCTGGACACATTCAAGAAAGA	RT-qPCR	Figure S1, Figure S3	This Study
qtyrP_Rev	AAGCCACCAAGAGGGAATAAA	RT-qPCR	Figure S1, Figure S3	This Study
qribA_Fwd	GTCGGTACAGCAAGCGATAA	RT-qPCR	Figure 7C-7D	This Study
qribA_Rev	CTCCGGCAAGGATTAAGTCTC	RT-qPCR	Figure 7C-7D	This Study
qribF_Fwd	GCTAATCAAGAGGCAGAGCTATT	RT-qPCR	Figure 7C-7D	This Study
qribF_Rev	CTAAACCACCCTTCCCAAGTC	RT-qPCR	Figure 7C-7D	This Study
qtrpC_Fwd	TCGTAGAGGCTATACAGGAAGG	RT-qPCR	Figure 7C-7D	This Study
qtrpC_Rev	TCCCTGTCGCCTCAGTAATA	RT-qPCR	Figure 7C-7D	This Study
qctl0875_Fwd	GATTCCTTCTGCAGGGATTGA	RT-qPCR	Figure 7C-7D	This Study
qctl0875_Rev	ACCATTCTCCGATGCGATTAC	RT-qPCR	Figure 7C-7D	This Study
